# Abscisic acid and GIGANTEA signalling converge to regulate the recruitment of CONSTANS to the *FT* promoter and activate floral transition

**DOI:** 10.1101/2024.05.29.595696

**Authors:** Alice Robustelli Test, Giorgio Perrella, Beatrice Landoni, Sara Colanero, Aldo Sutti, Paolo Korwin Krukowski, Tianyuan Xu, Elisa Vellutini, Giulia Castorina, Massimo Galbiati, Damiano Martignago, Eirini Kaiserli, Chiara Tonelli, Lucio Conti

**Affiliations:** Dipartimento di Bioscienze, Università degli Studi di Milano, Italy; School of Molecular Biosciences, College, of Medical, Veterinary and Life Sciences, University of Glasgow, UK; Dipartimento di Scienze agrarie e ambientali, Università degli Studi di Milano, Italy; Istituto di Biologia e Biotecnologia Agraria – IBBA, CNR – Milano, Italy

**Keywords:** flowering time regulation, environmental and stress responses, florigen signalling, regulation of gene expression

## Abstract

Plants align flowering with optimal seasonal conditions to increase reproductive success. This process depends on modulating signalling pathways that respond to diverse environmental and hormonal inputs, thereby regulating the transition to flowering at the shoot apical meristem. In *Arabidopsis*, long-day photoperiods (LDs) stimulate the transcription of *FLOWERING LOCUS T* (*FT*), encoding the main florigenic signal. *FT* activation is mediated by the transcriptional regulator CONSTANS (CO), which binds to the CO responsive elements (COREs) located in the proximal *FT* promoter region. The phytohormone abscisic acid also (ABA) contributes to *FT* activation together with GIGANTEA (GI) to regulate drought escape (DE). Whether CO is a target of ABA and GI actions for the regulation of *FT* is, however, unknown. Here, we report that ABA and its signalling components promote CO recruitment to the CORE1/2, without causing reductions in the diel pattern of CO protein accumulation. ChIPseq analyses show that ABA broadly shapes the CO DNA binding landscape, which is enriched at the promoters of genes involved in the response to abiotic stress. We also found that GI promotes CO recruitment to the CORE1/2 region, and that CO recruitment is required for the accumulation of RNAPol II at the transcription start site of *FT*. Finally, we show that GI and ABA signalling pathways are largely epistatic in the control of flowering time, suggesting their involvement in the same molecular process. Taken together, these observations suggest that varying water deficit conditions modulate CO recruitment and *FT* expression, thus dictating DE strategies in *Arabidopsis*.

**Highlight:** ABA and GIGANTEA signalling promote *FLOWERING LOCUS T* (*FT*) transcriptional activation by regulating the binding of the transcription factor CONSTANS to the proximal *FT* promoter.
