## Supplemental Table 1 for "Abscisic acid and GIGANTEA signalling converge to regulate the recruitment of CONSTANS to the *FT* promoter and activate floral transition"

### Sheet: PRIMERS
Target	Forward primer	Reverse primer	Application
GI	GTACAGCAAGGAAGCTCATCC	CAGTTTTATAAATGGGACGGTT	Genotyping
gi-2	CGCATTTTGACTCATTACAATT	CATAGACCTCAGCAGAGAGACC	Genotyping
CIT	ACGTAAACGGCCACAAGTTC	AAGTCGTGCTGCTTCATGTG	RT qPCR
CO (with STOP)	AAAAAGCAGGCTTCACCATGTTGAAACAAGAGAGTAAC	AGAAAGCTGGGTTTCAGAATGAAGGAACAATCC	Cloning
CO (no STOP)	AAAAAGCAGGCTTCACCATGTTGAAACAAGAGAGTAAC	AGAAAGCTGGGTTGAATGAAGGAACAATCC	Cloning
TSS (CO)	GTGTAGAGGGTTCATGCCTATGAT	ACGTCTCCAACAACTCTGCT	ChiP qPCR
TSS (YUC8)	TCCATTGATTCTCTCTCTCTCTCTCT	TCTTGATCCATCAAACGAAACA	ChiP qPCR
TSS (ACT2)	CGTTTCGCTTTCCTTAGTGTTAGCT	AGCGAACGGATCTAGAGACTCACCTTG	ChiP qPCR
