## Supplemental table 2 for "Abscisic acid and GIGANTEA signalling converge to regulate the recruitment of CONSTANS to the *FT* promoter and activate floral transition"

### Sheet: S2
Table S2. Summary table of mapped reads and peaks called depending on number of mapped reads. The number of mapped reads to TAIR10.1 is presented before and after filtering for low quality mapping, reads mapping at multiple locations, reads without mapping mate, and reads mapping to chloroplast or mitochondrial genomes. Peaks were called on filtered reads. The number of peaks is presented for all…
Sample	Mapping Rate Total	Nr of Mapped Reads Total	Nr of Mapped Reads Filtered*	Nr of Peaks	Nr of Peaks Filtered**	Nr of Peaks 13025796 reads	Nr of Peaks 4405927 reads	Nr of Peaks 2677917 reads	Nr of Peaks 949907 reads
SUC2::CO:CIT rep1	0.4677	20944457	13408886	21054	7312	21786	9491	6538	1365
SUC2::CO:CIT rep2	0.3922	20007066	13025796	22724		22724	10007	6799	1398
SUC2::CO:CIT aba1-6 rep1	0.1542	7485209	4405927	168	1	-	-	-	-
SUC2::CO:CIT aba1-6 rep2	0.0324	1565339	949907	258		-	-	-	-
